# Genome Organizer SATB1 selectively activates a defined subset of EMT genes driving metastatic breast cancer

**DOI:** 10.64898/2026.05.29.728584

**Authors:** Yoshinori Kohwi, Yelena Vayn, Mari Grange, Bao Ho, Diane Heditsian, Terumi Kohwi-Shigematsu

## Abstract

SATB1 reshapes chromatin architecture and transcriptional programs to promote breast cancer metastasis. However, its key downstream effectors remain incompletely defined. Here, we aimed to identify actionable drivers of invasion by focusing on epithelial-mesenchymal transition (EMT) genes. We identified 98 of 300 curated EMT-promoting genes as direct SATB1 targets in human breast epithelial cells (MCF10A-1) rendered tumorigenic with metastatic traits by SATB1 transduction, using Global Run-On Sequencing (GRO-seq) to measure nascent transcripts. These SATB1-activated EMT genes regulate extracellular matrix remodeling, hypoxia-responsive transcriptional programs, and tumor microenvironmental programs linking angiogenesis and immune evasion, collectively enhancing metastatic competence. Triple-negative breast cancer (TNBC) is a heterogeneous disease characterized by frequent metastasis and chemoresistance. Among the four TNBC molecular subtypes, the 98 SATB1-regulated EMT genes were significantly enriched and activated in the Basal-like 2 (BL2) subtype (Fisher’s exact test: p = 4.53e-9), which is associated with aggressive behavior, poorer clinical outcomes, and reduced treatment responsiveness. In contrast, SATB1-independent EMT genes showed no enrichment in BL2, indicating selective regulation of EMT genes by SATB1. We further analyzed nascent transcripts induced by the environmental carcinogen benzo[a]pyrene (B[a]P), a known breast carcinogen. Half of the 72 EMT genes activated after short-term B[a]P exposure overlapped with SATB1-dependent EMT genes, indicating that two distinct etiologies, SATB1 and B[a]P, converge on a largely shared network of invasion-promoting genes. These results show that EMT genes are not globally or randomly activated in breast cancer but are selectively activated, defining an EMT gene network associated with metastatic risk. This gene signature may serve as a prognostic marker pending further validation.
