## Supplementary Table 3 for "Genome Organizer SATB1 selectively activates a defined subset of EMT genes driving metastatic breast cancer"

### Sheet: Index
Index
Sheet ID
300 EMT-promoter gene list		Collection of genes known to promote EMT in cancer (mostly breast cancer) in this study
Sheet ID
27 EMT-inhibitor gene list		Collection of 27 genes known to inhibit EMT
Shhet ID
39 EMT inhibitor description		27 EMT inhibiting genes and 12 metastasis suppressor genes
Sheet ID
98 SATB1 up EMT		98 SATB1 upregulated EMT genes. All of these turned out to be EMT promoting genes.

### Sheet: 300 EMT-promoter gene list
Gene.symbol
CXCL5
COL1A2
IGFBP3
SPARC
CDKN2A
STC1
FABP4
ADAMTS5
SHISA2
THY1
IL13RA2
COL3A1
THBS2
ADAM28
ZFP3
NFE2
CHAC1
SOX5
PTX3
TNFSF10
UCHL1
ARHGEF19
POSTN
COL5A1
IL33
FBXO32
CEMIP
ASIC3
FOXG1
CCDC102B
PLIN2
CD68
NRSN2
GJA1
HBEGF
AKR1C4
ABCA1
TMEM158
SPP1
NGF
SMAD6
MMP9
COL5A2
LAPTM5
NUPR1
USP27X
GDF15
IL13
SMO
NDUFA4L2
GSDMB
CREB3L1
KIT
CD163
SULF1
BNC2
WNT5B
HEY1
TM4SF18
SIX1
EGFL7
MMP3
TCF7
GFPT2
CCN4
FOSB
LIN7A
RAB3B
PSG9
BMP7
RFLNB
LIF
FGF23
FZD2
PSENEN
PRRX1
ADAM19
MDK
EGR1
GCNT2
COL1A1
FZD10
MAPK3
WNT4
NFKB2
HAS2
PHLDB2
ERG
TIMP1
VEGFA
WNT2B
ID2
SMAD7
FN1
ITGA2
JAG1
FGF10
IL1B
LOXL2
CDH2
FGF1
HIF1A
RELB
CUL7
MAP2K6
FOXC1
NFATC1
BMP4
WNT10A
FERMT2
JAK1
APLF
FZD6
APH1B
FGF12
PDPN
RGCC
MAD2L2
AXL
FGF2
FGF9
TWIST1
PIK3C2G
DVL2
MMP2
CDH12
FLNA
VIM
SOS2
EFNA1
TGFB1
EPHA4
NCSTN
PARD6B
MCRIP1
REL
MET
ADAM17
BMP2
FGFRL1
FGFR4
PIK3CA
WWTR1
STAT3
WNT9B
MAP2K7
MAP2K2
SLC39A10
NFKB1
TGFBR2
AGER
JAG2
MAP2K5
PAWR
WNT3
SDCBP
WNT5A
TGFB1I1
TCF7L2
PHLDB1
LDLRAD4
ELF3
PTK2
ZEB2
TGFB2
FZD4
S100A14
QKI
SMAD3
AKT3
PIK3CD
ROCK1
FGF13
RELA
MAP2K3
KRAS
SLC39A6
FGFR1
SNAI1
ADAM8
DVL1
GAB1
CTNNB1
FRS2
RAP2B
WNT3A
BCL9
PIK3C2B
SMAD2
DDX5
HRAS
TGFBR1
PYGO2
TYK2
RAP2A
ACVR1
GRB2
RAP1A
MRAS
KLF8
FZD3
RRAS2
WNT7B
CLASP2
PTPN11
NRAS
LRP6
PIK3C3
RHOA
SMAD4
SPRY1
EGF
AKT2
FGF8
EPHA3
MAPK14
SMURF1
RTN4
APH1A
ADAM15
DDX17
PDGFD
JAK2
SOX9
MTOR
HEY2
SOS1
ROCK2
FGF14
PIK3R3
NOTCH1
IL6
RAF1
MGP
TRIM28
TBX3
PIK3R4
MAP2K4
APC
DVL3
MAPK1
WNT9A
PIK3CB
SNAI2
RALA
TCOF1
NOTCH2
LOX
FGFR2
TCF4
RAP1B
FZD7
MYOCD
HNRNPAB
EGFR
RALB
ETS1
AKNA
PYGO1
EZH2
VANGL2
TIAM1
HMGA2
TGFB3
FUZ
NOLC1
VASN
BCL9L
EPB41L5
TCF3
FGF18
FAM83D
ENG
PDCD6
NOG
WNT7A
MAP2K1
MSX2
LEF1
FGF7
HPN
ZEB1
LOXL3
TCF7L1
NCAM1
FGFR3
EOMES
FZD8
PIK3R6
PIK3R1
FGF5
DPYSL3
WNT10B
KBTBD8
FOXC2
NOTCH4
EDN1
TWIST2
PDGFRB
PRAME

### Sheet: 27 EMT-inhibitor gene list
27 EMT-inhibitor genes
FOXA1
SPRED1
SPRY2
AXIN1
SLIT3
AKT1
DLG5
IL17RD
OVOL2
BAMBI
EMP2
DKK1
CDH1
DACT3
TSC2
TRIM62
SPRED2
PTEN
ADIPOR1
RBPJ
PDCD4
PARD6G
DAB2IP
GATA3
GRHL2
C1orf116
SFRP1

### Sheet: 39 EMT inhibitor+Meta Suppress
EMT inhibitors and tumor suppressors	full name	Reference	TITLE of the paper	function
FOXA1	Forkhead Box A1	doi: 10.1248/bpb.b17-00307 (1)	Anzai, E., Hirata, K., Shibazaki, M., Yamada, C., Morii, M., Honda, T., Yamaguchi, N. & Yamaguchi, N. FOXA1 Induces E-Cadherin Expression at the Protein Level via Suppression of Slug in Epithelial Breast Cancer Cells. Biological & pharmaceutical bulletin 40, 1483-1489 (2017) (10.1248/bpb.b17-00307)	FOXA1, a transcription factor, plays a crucial role in hormone-dependent cancers like breast and prostate cancer. It acts as a "pioneer factor," opening up compacted chromatin to allow other transcription factors, including estrogen and androgen receptors, to bind and regulate gene expression.
SPRED1	Sprouty Related EVH1 Domain Containing 1	Doi:10.1038/onc.2013.587 (2)	Pasmant, E., Gilbert-Dussardier, B., Petit, A., de Laval, B., Luscan, A., Gruber, A., Lapillonne, H., Deswarte, C., Goussard, P., Laurendeau, I., Uzan, B., Pflumio, F., Brizard, F., Vabres, P., Naguibvena, I. et al. SPRED1, a RAS MAPK pathway inhibitor that causes Legius syndrome, is a tumour suppressor downregulated in paediatric acute myeloblastic leukaemia. Oncogene 34, 631-638 (2015) (10.1038…	In cancer, the SPRED1 protein acts as a tumor suppressor by regulating the Ras/MAPK signaling pathway, which is involved in cell growth, division, and survival
SPRY2	Sprouty RTK Signaling Antagonist 2	doi: 10.1165/rcmb.2008-0147OC (3)	Minowada, G. & Miller, Y.E. Overexpression of Sprouty 2 in mouse lung epithelium inhibits urethane-induced tumorigenesis. Am J Respir Cell Mol Biol 40, 31-37 (2009) (10.1165/rcmb.2008-0147OC)	Most studies indicate that SPRY2 functions as a tumor suppressor by inhibiting receptor tyrosine kinase signaling pathways, which can prevent cancer cell proliferation and metastasis.
AXIN1	Axis Inhibition Protein 1	doi: 10.1002/jcla.23266 (4)	Yang, W., Cui, G., Ding, M., Yang, M. & Dai, D. MicroRNA-124-3p.1 promotes cell proliferation through Axin1-dependent Wnt signaling pathway and predicts a poor prognosis of triple-negative breast cancer. J Clin Lab Anal 34, e23266 (2020) (10.1002/jcla.23266)	AXIN1 functions as a tumor suppressor in many cancers including hepatocellular carcinoma primarily by inhibiting the Wnt/β-catenin signaling pathway. Axin1 overexpression inhibits cell proliferation, migration, invasion and EMT by downregulating miR-650 expression.
SLIT3	Slit Guidance Ligand 3	10.1186/s12885-018-4326-5 (5)	Ng, L., Chow, A.K.M., Man, J.H.W., Yau, T.C.C., Wan, T.M.H., Iyer, D.N., Kwan, V.H.T., Poon, R.T.P., Pang, R.W.C. & Law, W.L. Suppression of Slit3 induces tumor proliferation and chemoresistance in hepatocellular carcinoma through activation of GSK3beta/beta-catenin pathway. BMC Cancer 18, 621 (2018) (10.1186/s12885-018-4326-5)	SLIT3's function in cancer varies, though it generally acts as a tumor suppressor by inhibiting cell proliferation and promoting chemoresistance.Overexpressing SLIT3 can restore sensitivity to chemotherapy and reduce tumor progression.
AKT1	AKT Serine/Threonine Kinase 1	DOI: 10.1158/0008-5472.CAN-15-1941(6)	Li, C.W., Xia, W., Lim, S.O., Hsu, J.L., Huo, L., Wu, Y., Li, L.Y., Lai, C.C., Chang, S.S., Hsu, Y.H., Sun, H.L., Kim, J., Yamaguchi, H., Lee, D.F., Wang, H. et al. AKT1 Inhibits Epithelial-to-Mesenchymal Transition in Breast Cancer through Phosphorylation-Dependent Twist1 Degradation. Cancer Res 76, 1451-1462 (2016) (10.1158/0008-5472.CAN-15-1941)	Regulates various cellular processes including cell growth, survival, proliferation, differentiation, and apoptosis
DLG5	Discs Large MAGUK Scaffold Protein 5	doi: 10.7150/ijbs.8888(7)	Liu, J., Li, J., Ren, Y. & Liu, P. DLG5 in cell polarity maintenance and cancer development. Int J Biol Sci 10, 543-549 (2014) (10.7150/ijbs.8888)	DLG5 is a protein that acts as a tumor suppressor in some cancers by maintaining cell polarity, regulating cell adhesion, migration, and transmission of extracellular signals to the cell membrane and cytoskeleton, while in other contexts, like glioblastoma and hepatocellular carcinoma, it can promote cancer growth.
IL17RD	Interleukin 17 Receptor D	doi: 10.3389/fonc.2021.656004 (8)	Girondel, C. & Meloche, S. Interleukin-17 Receptor D in Physiology, Inflammation and Cancer. Front Oncol 11, 656004 (2021) (10.3389/fonc.2021.656004).	Primarily functions as a negative regulator of various signaling pathways, including the Toll-like receptor (TLR) pathway, by acting as a signaling hub that interacts with components of the MAPK cascade, ultimately limiting inflammatory responses and cell proliferation; it is also known to play a role in regulating fibroblast growth factor (FGF) signaling by acting as a feedback inhibitor.
OVOL2	Ovo Like Zinc Finger 2	doi.org/10.18632/oncotarget.17031 (9)	Wu, R.S., Hong, J.J., Wu, J.F., Yan, S., Wu, D., Liu, N., Liu, Q.F., Wu, Q.W., Xie, Y.Y., Liu, Y.J., Zheng, Z.Z., Chan, E.C., Zhang, Z.M. & Li, B.A. OVOL2 antagonizes TGF-beta signaling to regulate epithelial to mesenchymal transition during mammary tumor metastasis. Oncotarget 8, 39401-39416 (2017) (10.18632/oncotarget.17031)	A transcription factor that primarily acts as a repressor of epithelial-mesenchymal transition (EMT)
BAMBI	BMP And Activin Membrane Bound Inhibitor	doi: 10.1172/JCI172919 (10)	Wang, L., Si, W., Yu, X., Piffko, A., Dou, X., Ding, X., Bugno, J., Yang, K., Wen, C., Zhang, L., Chen, D., Huang, X., Wang, J., Arina, A., Pitroda, S. et al. Epitranscriptional regulation of TGF-beta pseudoreceptor BAMBI by m6A/YTHDF2 drives extrinsic radioresistance. J Clin Invest 133 (2023) (10.1172/JCI172919)	BAMB1 acts as a "pseudoreceptor" that inhibts the TGF-β signaling pathway, functioning as a negative regulator of its activity. In cancer, BAMBI has complex and sometimes opposing roles: BAMBI overexpression can inhibit gastric cancer growth by suppressing TGF-β-mediated epithelial-mesenchymal transition (EMT), while its reduced levels in myeloid-derived suppressor cells (MDSCs) after radiation t…
EMP2	Epithelial Membrane Protein 2	doi: 10.7150/jca.30342 (11)	Wang, M., Li, S., Zhang, P., Wang, Y., Wang, C., Bai, D. & Jiang, X. EMP2 acts as a suppressor of melanoma and is negatively regulated by mTOR-mediated autophagy. J Cancer 10, 3582-3592 (2019) (10.7150/jca.30342)	EMP2 is an epithelial membrane protein that functions in the regulation of cell membrane composition, impacting processes like cell adhesion, migration, and proliferation.EMP2 acts as a context-dependent factor in cancer, functioning as an oncogene that promotes tumor growth, invasion, and angiogenesis by affecting cell adhesion, stemness, and the tumor microenvironment in cancers like endometria…
DKK1	Dickkopf WNT Signaling Pathway Inhibitor 1	doi: 10.2147/CMAR.S275172 (12)	Zhu, G., Song, J., Chen, W., Yuan, D., Wang, W., Chen, X., Liu, H., Su, H. & Zhu, J. Expression and Role of Dickkopf-1 (Dkk1) in Tumors: From the Cells to the Patients. Cancer Manag Res 13, 659-675 (2021) (10.2147/CMAR.S275172)	Dkk1 encodes a secreted protein that primarily functions as a negative regulator of the Wnt signaling pathway.
CDH1	Cadherin 1	Doi: 10.7759/cureus.89290 (13)	Mitchell, G., Mitchell, M.G. & Akinbo, P. The Role of the CDH1 Gene in the Pathogenesis and Progression of Lobular Breast Cancer. Cureus 17, e89290 (2025) (10.7759/cureus.89290)	CDH1 (E-cadherin) is a cell-surface, calcium-dependent protein that forms adherens junctions to maintain the epithelial barrier and cell adhesion, helping epithelial cells stick together to form organized tissues. It acts as a tumor suppressor gene. Mutations in CDH1 can disrupt cell adhesion, leading to increased cell proliferation, invasion, and metastasis,
DACT3	Dishevelled Binding Antagonist Of Beta Catenin 3	10.1002/jbt.23014 (14)	Gao, Q., Hou, L., Wang, H. & Xun, L. DACT3 has a tumor-inhibiting role in acute myeloid leukemia via the suppression of Wnt/beta-catenin signaling by DVL2. J Biochem Mol Toxicol 36, e23014 (2022) (10.1002/jbt.23014)	A negative regulator of the Wnt/beta-catenin signaling pathway, acting as a tumor suppressor by inhibiting the activity of this pathway.
TSC2	TSC Complex Subunit 2	10.1016/j.molmed.2010.05.001 (15)	Mieulet, V. & Lamb, R.F. Tuberous sclerosis complex: linking cancer to metabolism. Trends Mol Med 16, 329-335 (2010) (10.1016/j.molmed.2010.05.001)	TSC2 gene encodes the tuberin protein, a component of the TSC protein complex, which acts as a tumor suppressor. The complex negatively regulates the mTORC1 signaling pathway, which is a key regulator of cell migration and invasion involved in the EMT process.
TRIM62	Tripartite Motif Containing 62	Doi:10.1002/path.4385 (16)	Quintas-Cardama, A., Post, S.M., Solis, L.M., Xiong, S., Yang, P., Chen, N., Wistuba, II, Killary, A.M. & Lozano, G. Loss of the novel tumour suppressor and polarity gene Trim62 (Dear1) synergizes with oncogenic Ras in invasive lung cancer. J Pathol 234, 108-119 (2014) (10.1002/path.4385)	TRIM62 is a protein that acts as an E3 ubiquitin ligase, a type of enzyme that adds ubiquitin chains to other proteins to regulate their function.TRIM62 acts as a tumor suppressor in breast cancer and leukemia. It regulates epithelial cell polarity and breast development, contributing to innate immune responses (like anti-fungal immunity), influencing NF-κB and AP-1 signaling pathways.
SPRED2	Sprouty Related EVH1 Domain Containing 2	doi: 10.3892/or.2020.7586 (17)	Wang, H., Liu, S., Kong, F., Xiao, F., Li, Y., Wang, H., Zhang, S., Huang, D., Wang, L. & Yang, Y. Spred2 inhibits epithelial‑mesenchymal transition of colorectal cancer cells by impairing ERK signaling. Oncol Rep 44, 174-184 (2020) (10.3892/or.2020.7586)	SPRED2 is a protein that acts as a negative regulator of cell growth and signaling by inhibiting the activation of the Ras/Raf/ERK pathway, playing crucial roles in diverse cellular processes including inflammation, cell growth, migration, and stemness.
PTEN	Phosphatase And Tensin Homolog	doi: 10.1038/s41598-020-69698-1 (18)	Qi, Y., Liu, J., Chao, J., Scheuerman, M.P., Rahimi, S.A., Lee, L.Y. & Li, S. PTEN suppresses epithelial-mesenchymal transition and cancer stem cell activity by downregulating Abi1. Sci Rep 10, 12685 (2020) (10.1038/s41598-020-69698-1)	PTEN is an enzyme (a lipid phosphatase) that helps regulate cell division by preventing cells from growing and dividing too rapidly, primarily by acting as a negative regulator of the PI3K/Akt signaling pathway that influences cell growth, survival, proliferation and migration.
ADIPOR1	Adiponectin Receptor 1	DOI: 10.1371/journal.pone.0066502 (19)	Hwang, M.S., Yu, N., Stinson, S.Y., Yue, P., Newman, R.J., Allan, B.B. & Dornan, D. miR-221/222 targets adiponectin receptor 1 to promote the epithelial-to-mesenchymal transition in breast cancer. PLoS One 8, e66502 (2013) (10.1371/journal.pone.0066502)	Regulates fatty acid metabolism and glucose levels by activating the AMP-activated kinase signaling pathway, ultimately impacting insulin sensitivity.
RBPJ	Recombination Signal Binding Protein For Immunoglobulin Kappa J Region	doi: 10.7150/ijbs.70866 (20)	Shi, Y., Zhang, D., Chen, J., Jiang, Q., Song, S., Mi, Y., Wang, T. & Ye, Q. Interaction between BEND5 and RBPJ suppresses breast cancer growth and metastasis via inhibiting Notch signaling. Int J Biol Sci 18, 4233-4244 (2022) (10.7150/ijbs.70866)	RBPJ (also known as CBF1/CSL) is a key component of the Notch signaling pathway. RBPJ acts as the main transcriptional effector of the Notch signaling pathway, binding to DNA to regulate genes. RBPJ is generally considered to inhibit Epithelial-Mesenchymal Transition (EMT) in breast cancer.
PDCD4	Programmed Cell Death 4	doi: 10.3389/fonc.2022.855807 (21)	Cai, Q., Yang, H.S., Li, Y.C. & Zhu, J. Dissecting the Roles of PDCD4 in Breast Cancer. Front Oncol 12, 855807 (2022) (10.3389/fonc.2022.855807)	PDCD4 functions as a tumor suppressor by inhibiting cell growth, invasion, and metastasis. PDCD4 inhibits protein translation through binding to the translation initiation factor eIF4A, thereby suppressing cell growth, tumor invasion, metastasis, and promoting apoptosis.
PARD6G	Par-6 Family Cell Polarity Regulator Gamma	Doi:10.1038/onc.2015.196 (22)	Marques, E., Englund, J.I., Tervonen, T.A., Virkunen, E., Laakso, M., Myllynen, M., Makela, A., Ahvenainen, M., Lepikhova, T., Monni, O., Hautaniemi, S. & Klefstrom, J. Par6G suppresses cell proliferation and is targeted by loss-of-function mutations in multiple cancers. Oncogene 35, 1386-1398 (2016) (10.1038/onc.2015.196)	PARD6G is an adapter protein that plays a crucial role in maintaining cell polarity in epithelial cells, It participates in the organization of the tight junction, essential for epithelial integrity. PARD6G functions as a tumor suppressor by inhibiting cell proliferation.
DAB2IP	DAB2 Interacting Protein	doi.org/10.1038/s41389-024-00523-4 (23)	Dong, H., Jia, W., Meng, W., Zhang, R., Qi, Z., Chen, Z., Xie, S., Min, J., Liu, L. & Shen, J. DAB2IP inhibits glucose uptake by modulating HIF-1alpha ubiquitination under hypoxia in breast cancer. Oncogenesis 13, 20 (2024) (10.1038/s41389-024-00523-4)	DAB2IP functions as a tumor suppressor in various cancers, inhibiting tumor growth, invasion, and metastasis by counteracting multiple oncogenic pathways, including the RAS and NF-κB pathways. DAB2IP regulates cell cycle, apoptosis, and inflammation. Its loss of function is linked to increased proliferation, metastasis, and resistance to treatment in various cancers.
GATA3	GATA Binding Protein 3	doi: 10.7150/thno.65796 (24)	Bai, F., Zheng, C., Liu, X., Chan, H.L., Liu, S., Ma, J., Ren, S., Zhu, W.G. & Pei, X.H. Loss of function of GATA3 induces basal-like mammary tumors. Theranostics 12, 720-733 (2022) (10.7150/thno.65796)	A transcription factor, which primarily regulates the development and function of immune cells, particularly T helper 2 (Th2) cells, by controlling the expression of genes involved in allergic and inflammatory responses.GATA3 functions as a tumor suppressor in breast cancer High GATA3 expression is linked to better prognosis in breast cancer, by inhibiting metastasis by suppressing epithelial-mes…
GRHL2	Grainyhead Like Transcription Factor 2	DOI: 10.1371/journal.pone.0050781 (25)	Xiang, X., Deng, Z., Zhuang, X., Ju, S., Mu, J., Jiang, H., Zhang, L., Yan, J., Miller, D. & Zhang, H.G. Grhl2 determines the epithelial phenotype of breast cancers and promotes tumor progression. PLoS One 7, e50781 (2012) (10.1371/journal.pone.0050781)	GRHL2 is a transcription factor with essential roles in maintaining epithelial cell characteristics by promoting cell-cell adhesion and suppressing EMT. It upregulates the expression of genes that maintain the epithelial phenotype.
C1orf116	Chromosome 1 Open Reading Frame 116	Doi:10.1186/s12885-017-3413-3 (26)	Parsana, P., Amend, S.R., Hernandez, J., Pienta, K.J. & Battle, A. Identifying global expression patterns and key regulators in epithelial to mesenchymal transition through multi-study integration. BMC Cancer 17, 447 (2017) (10.1186/s12885-017-3413-3)	C1orf116 is a novel metastasis suppressor which promotes an epithelial cell phenotype and restricts cell movement. It inhibits the development of potentially lethal metastatic cells by enhancing cell-cell tight junctions and restricting active cell emigration.
SFRP1	Secreted frizzled-related protein 1	https://doi.org/10.3390/cancers12020445(27)	Baharudin, R., Tieng, F.Y.F., Lee, L.H. & Ab Mutalib, N.S. Epigenetics of SFRP1: The Dual Roles in Human Cancers. Cancers (Basel) 12 (2020) (10.3390/cancers12020445)	SFRP1 belongs to the secreted glycoprotein SFRP family. SFRP1 has been classified as a tumor suppressor gene due to the loss of expression in various human cancers, which is mainly attributed by epigenetic inactivation via DNA methylation or transcriptional silencing by microRNAs. Epigenetic silencing of SFRP1 may cause dysregulation of cell proliferation, migration, and invasion, which lead to c…
KISS1	KiSS-1 Metastasis Suppressor	doi: 10.1016/j.peptides.2008.06.016(28)	Gottsch, M.L., Clifton, D.K. & Steiner, R.A. From KISS1 to kisspeptins: An historical perspective and suggested nomenclature. Peptides 30, 4-9 (2009) (10.1016/j.peptides.2008.06.016)	KISS1 encoded protein kisspeptin is the ligand for the G protein-coupled receptor GPR54 and is a metastasis suppressor which actively inhibits the spread of cancer cells and tumor metastasis in various types of cancers. It suppresses metastases of melanomas and breast carcinomas without affecting tumorigenicity.
BRMS1	BRMS1 Transcriptional Repressor And Anoikis Regulator	doi:10.1016/j.canlet.2008.11.024 (29)	Smith, P.W., Liu, Y., Siefert, S.A., Moskaluk, C.A., Petroni, G.R. & Jones, D.R. Breast cancer metastasis suppressor 1 (BRMS1) suppresses metastasis and correlates with improved patient survival in non-small cell lung cancer. Cancer Lett 276, 196-203 (2009) (10.1016/j.canlet.2008.11.024)	BRMS1 is a transcriptional repressor, and it recruits histone deaceylases (HDACs) to NF-kB target genes. BRMS1 is a metastasis suppressor which reduces the metastatic potential, but not the tumorogenicity, of human breast cancer and melanoma cell lines.
MKK6 (MAP2K6)	Mitogen-Activated Protein Kinase Kinase 6	DOI 10.1074/jbc.RA119.012079 (30)	Rahman, S.M.T., Zhou, W., Deiters, A. & Haugh, J.M. Optical control of MAP kinase kinase 6 (MKK6) reveals that it has divergent roles in pro-apoptotic and anti-proliferative signaling. J Biol Chem 295, 8494-8504 (2020) (10.1074/jbc.RA119.012079)	MAP2K6 is a tumor suppressor which can inhibit tumor metastasis by activating the p38 MAPK pathway, which can suppress cancer cell growth and invasion; however, depending on the cancer type and context, MKK6 overexpression can sometimes be observed in tumors, potentially indicating a complex role in tumor progression and metastasis. This protein phosphorylates and activates p38 MAP kinase in resp…
SseCKS (AKAP12)	A-Kinase Anchoring Protein 12	DOI 10.3389/fgene.2022.943006 (31)	Liang, Q., Peng, J., Xu, Z., Li, Z., Jiang, F., Ouyang, L., Wu, S., Fu, C., Liu, Y., Liu, Y. & Yan, Y. Pan-cancer analysis of the prognosis and immunological role of AKAP12: A potential biomarker for resistance to anti-VEGF inhibitors. Front Genet 13, 943006 (2022) (10.3389/fgene.2022.943006)	AKAP12 is a metastasis suppressor. Its presence tends to inhibit the spread of cancer cells and metastasis, with reduced AKAP12 expression often linked to increased metastatic potential in various cancers like colon, breast, and prostate cancer. It associates with protein kinases A and C and phosphatase, and serves as a scaffold protein in signal transduction.
RhoGD12 (ARHGDIB)	Rho GDP Dissociation Inhibitor Beta	doi: 10.1097/TXD.0000000000000993 (32)	Kardol-Hoefnagel, T., van Logtestijn, S. & Otten, H.G. A Review on the Function and Regulation of ARHGDIB/RhoGDI2 Expression Including the Hypothetical Role of ARHGDIB/RhoGDI2 Autoantibodies in Kidney Transplantation. Transplant Direct 6, e548 (2020) (10.1097/TXD.0000000000000993)	ARHGDIB/RhoGDI2 is a metastasis suppressor. It acts to inhibit tumor metastasis by regulating the activity of Rho GTPases, which are involved in cell migration and invasion. It is involved in diverse cellular events, including cell signaling, proliferation, cytoskeletal organization, and secretion.
Nm23-H1 (NEM1)	NME/NM23 Nucleoside Diphosphate Kinase 1	review in doi: 10.1038/nrc967;(33)	Steeg, P.S. Metastasis suppressors alter the signal transduction of cancer cells. Nat Rev Cancer 3, 55-63 (2003) (10.1038/nrc967)	Metastasis-suppressor NME1 controls the invasive switch of breast cancer by regulating MT1-MMP surface clearance
Nm23-H2 (NEM2)	NME/NM23 Nucleoside Diphosphate Kinase 2	review in doi: 10.1038/nrc967; (33)		NME2 Reduces Proliferation, Migration and Invasion of Gastric Cancer Cells to Limit Metastasis
Drg-1 (DRG1)	Developmentally Regulated GTP Binding Protein 1	doi.org/10.1038/s41598-022-15242-2 (34)	Beljan, S., Dominko, K., Talajic, A., Hlousek-Kasun, A., Skrobot Vidacek, N., Herak Bosnar, M., Vlahovicek, K. & Cetkovic, H. Structure and function of cancer-related developmentally regulated GTP-binding protein 1 (DRG1) is conserved between sponges and humans. Sci Rep 12, 11379 (2022) (10.1038/s41598-022-15242-2)	DRG1 is a metastasis suppressor. It actively inhibits the spread of cancer cells (metastasis) in various cancers, including prostate, colon, and breast cancer, without significantly affecting primary tumor growth itself. It is involved in positive regulation of microtubule polymerization and regulation of mitotic spindle assembly.
Claudin-4 (CLDN4)	Claudin 4	doi.org/10.1186/s43046‐022‐00125‐4 (35)	Uthayanan, L. & El-Bahrawy, M. Potential roles of claudin-3 and claudin-4 in ovarian cancer management. J Egypt Natl Canc Inst 34, 24 (2022) (10.1186/s43046-022-00125-4)	CLDN4 encoded Claudin-4 is a metastasis suppressor. Claudin-4 expression decreases invasiveness and metastatic potential of pancreatic cancer. However, the exact function can vary depending on the cancer type and context, with some studies showing it can also have tumor-promoting effects in certain situations. Claudins are integral membrane proteins that are components of the epithelial cell tigh…
DLC1	DLC1 Rho GTPase Activating Protein	DOI: 10.1002/jcp.29402 (36)	Zhang, Y. & Li, G. A tumor suppressor DLC1: The functions and signal pathways. J Cell Physiol 235, 4999-5007 (2020) (10.1002/jcp.29402)	DLC1 is a tumor suppressor, which acts primarily by binding and antagonizing receptor tyrosine kinases (RTKs), effectively acting as a "guardian from the matrix" to prevent cancer cell proliferation and invasion
Gelsolin (GSN)	Gelsolin	doi: 10.3389/fgene.2023.1093163 (37)	Wang, Y., Bi, X., Luo, Z., Wang, H., Ismtula, D. & Guo, C. Gelsolin: A comprehensive pan-cancer analysis of potential prognosis, diagnostic, and immune biomarkers. Front Genet 14, 1093163 (2023) (10.3389/fgene.2023.1093163)	GSN (Gelsolin) has a dual, context-dependent role in cancer, acting as an oncogene in some cancers by promoting cell motility and invasion through actin regulation, and as a tumor suppressor in others by inhibiting these same processes when its levels are reduced.
VDUP1 (TXNIP)	Thioredoxin Interacting Protein	doi.org/10.1038/s41416-023-02442-4 (38)	Deng, J., Pan, T., Liu, Z., McCarthy, C., Vicencio, J.M., Cao, L., Alfano, G., Suwaidan, A.A., Yin, M., Beatson, R. & Ng, T. The role of TXNIP in cancer: a fine balance between redox, metabolic, and immunological tumor control. Br J Cancer 129, 1877-1892 (2023) (10.1038/s41416-023-02442-4)	TXNIP encodes the Thioredoxin-interacting protein which acts as a tumor suppressor in cancer. It induces apoptosis and cell cycle arrest through oxidative stress and metabolic reprogramming.

### Sheet: 98 SATB1 up EMT
Gene.symbol 98 genes	FC1 (fc>1.2)	contrast1.P.Value (p<0.07)
CXCL5	25.6853	0.0281258
COL1A2	24.2956	0.0313724
IGFBP3	23.7796	0.00607485
SPARC	18.1799	0.0158325
CDKN2A	12.3448	0.0278534
STC1	11.793	0.00390375
FABP4	10.7063	0.00647216
ADAMTS5	10.6979	0.035511
SHISA2	10.5281	0.0197299
THY1	10.2434	0.002493
IL13RA2	10.1054	0.00225828
COL3A1	9.85571	0.046063
THBS2	8.74403	0.015428
ADAM28	8.44092	0.0105658
ZFP3	8.42471	0.00292221
NFE2	7.16164	7.2662e-05
CHAC1	7.05464	0.0184922
SOX5	6.48571	0.00759597
PTX3	6.10113	0.041719
TNFSF10	5.98552	0.0149268
UCHL1	5.8739	0.052232
ARHGEF19	5.68713	0.00239934
POSTN	5.63595	0.0189408
COL5A1	5.63407	0.011515
IL33	5.56995	0.00883828
FBXO32	5.33236	0.000529949
CEMIP	5.24634	0.0271529
ASIC3	5.16143	0.00250632
FOXG1	4.94374	0.0572385
CCDC102B	4.83428	0.0517844
PLIN2	4.73223	0.0120882
CD68	4.65465	0.00489534
NRSN2	4.6027	0.00976481
HBEGF	4.46957	0.00178959
AKR1C4	4.44759	0.00977148
ABCA1	4.4236	0.00545818
TMEM158	4.37	0.00612425
SPP1	4.2776	0.0148
NGF	4.246	0.00380342
SMAD6	4.15609	0.00449902
MMP9	4.11799	0.025612
COL5A2	4.0932	0.00290009
LAPTM5	4.06084	0.0182881
NUPR1	3.90374	0.000525975
USP27X	3.82228	0.00481507
GDF15	3.76531	0.0084428
IL13	3.758	0.0195398
SMO	3.60868	0.0233143
NDUFA4L2	3.52918	0.0185616
GSDMB	3.4713	0.000730658
CREB3L1	3.45557	0.0270102
SULF1	3.41827	2.72023e-05
BNC2	3.37961	0.0240092
WNT5B	3.37386	0.0189612
HEY1	3.30861	0.0461198
EGFL7	3.2304	0.0395483
MMP3	3.20849	0.0645585
TCF7	3.1404	0.0411759
GFPT2	3.09442	0.00178128
CCN4	3.07087	0.0679134
FOSB	3.05559	0.0280996
LIN7A	3.04183	0.0280296
PSG9	3.01517	0.0474609
BMP7	3.00847	0.0695702
LIF	2.92573	0.0158977
FGF23	2.90025	0.0666416
FZD2	2.89061	0.0493794
PSENEN	2.86956	0.034288
ADAM19	2.72265	0.00694954
EGR1	2.68035	2.56829e-05
GCNT2	2.53576	0.0159409
COL1A1	2.51531	0.0573087
MAPK3	2.14411	0.042981
NFKB2	2.00724	0.0143041
PHLDB2	1.98475	0.000285776
TIMP1	1.94109	0.0157921
VEGFA	1.88262	0.00131531
WNT2B	1.87077	0.0258753
ID2	1.86969	0.0665796
SMAD7	1.80304	0.00570747
FN1	1.80229	0.01306
ITGA2	1.79472	0.00156262
JAG1	1.77327	0.0326618
IL1B	1.73617	0.0100601
HIF1A	1.66294	0.00315581
RELB	1.66253	0.0442756
FOXC1	1.65088	0.0125287
FERMT2	1.56563	0.00501828
JAK1	1.5614	0.00169856
APLF	1.56073	0.0356378
FZD6	1.54693	0.016903
APH1B	1.53899	0.0547939
PDPN	1.50196	0.0386486
SOS2	1.32815	0.0171081
NCSTN	1.30707	0.0603981
PARD6B	1.30251	0.0685058
MET	1.28138	0.0289996
ADAM17	1.27163	0.0483911
