## Supplementary Table 7 for "Genome Organizer SATB1 selectively activates a defined subset of EMT genes driving metastatic breast cancer"

### Sheet: INDEX
	Index
	Sheet ID	group derived from	content	filtration criteria
	98 SATB1 up	FC1 (SATB1 effect)	98 EMT genes upregulated genes by SATB1	fc≥1.2, p≤0.07
	54 B[a]P 3hrs up	FC2 (B[a]P effect, 3 hrs)	54 EMT genes upregulated by B[a]P (3 hour-treatment)	fc≥1.2, p≤0.07
	72 B[a]P 3 days up	FC3 (B[a]]P effect, 3 days)	72 EMT genes upregulated by B[a]P ( day-treatment), 36 BaP unique EMT genes and 36 BaP and SATB1 common EMT gene list	fc≥1.2, p≤0.07
	36 B[a]P unique gene function	FC3 (B[a]]P effect, 3 days)	Description of 36 BaP uniquely upregulated gene function after 3 days of BaP treatment
	36 up B[a]P 3h on SATB1 FC4	FC4 (B[a]P effect on SATB1 3 hrs)	36 EMT genes upregulated by B[a]P ( 3 hour-treatment) on SATB1-expression cells	fc≥1.2, p≤0.07
	26 up B[a]P 3d on SATB1 FC5	FC5 (B[a]P effect on SATB1 3 dats)	26 EMT genes upregulated by B[a]P ( 3days-treatment) on SATB1-expression cells	fc≥1.2, p≤0.07

### Sheet: FC1 98 SATB1 up  
SATB1 upregulated 98 EMT genes Gene.symbol	FC1	contrast1.P.Value
CXCL5	25.6853	0.0281258
COL1A2	24.2956	0.0313724
IGFBP3	23.7796	0.00607485
SPARC	18.1799	0.0158325
CDKN2A	12.3448	0.0278534
STC1	11.793	0.00390375
FABP4	10.7063	0.00647216
ADAMTS5	10.6979	0.035511
SHISA2	10.5281	0.0197299
THY1	10.2434	0.002493
IL13RA2	10.1054	0.00225828
COL3A1	9.85571	0.046063
THBS2	8.74403	0.015428
ADAM28	8.44092	0.0105658
ZFP3	8.42471	0.00292221
NFE2	7.16164	7.2662e-05
CHAC1	7.05464	0.0184922
SOX5	6.48571	0.00759597
PTX3	6.10113	0.041719
TNFSF10	5.98552	0.0149268
UCHL1	5.8739	0.052232
ARHGEF19	5.68713	0.00239934
POSTN	5.63595	0.0189408
COL5A1	5.63407	0.011515
IL33	5.56995	0.00883828
FBXO32	5.33236	0.000529949
CEMIP	5.24634	0.0271529
ASIC3	5.16143	0.00250632
FOXG1	4.94374	0.0572385
CCDC102B	4.83428	0.0517844
PLIN2	4.73223	0.0120882
CD68	4.65465	0.00489534
NRSN2	4.6027	0.00976481
HBEGF	4.46957	0.00178959
AKR1C4	4.44759	0.00977148
ABCA1	4.4236	0.00545818
TMEM158	4.37	0.00612425
SPP1	4.2776	0.0148
NGF	4.246	0.00380342
SMAD6	4.15609	0.00449902
MMP9	4.11799	0.025612
COL5A2	4.0932	0.00290009
LAPTM5	4.06084	0.0182881
NUPR1	3.90374	0.000525975
USP27X	3.82228	0.00481507
GDF15	3.76531	0.0084428
IL13	3.758	0.0195398
SMO	3.60868	0.0233143
NDUFA4L2	3.52918	0.0185616
GSDMB	3.4713	0.000730658
CREB3L1	3.45557	0.0270102
SULF1	3.41827	2.72023e-05
BNC2	3.37961	0.0240092
WNT5B	3.37386	0.0189612
HEY1	3.30861	0.0461198
EGFL7	3.2304	0.0395483
MMP3	3.20849	0.0645585
TCF7	3.1404	0.0411759
GFPT2	3.09442	0.00178128
CCN4	3.07087	0.0679134
FOSB	3.05559	0.0280996
LIN7A	3.04183	0.0280296
PSG9	3.01517	0.0474609
BMP7	3.00847	0.0695702
LIF	2.92573	0.0158977
FGF23	2.90025	0.0666416
FZD2	2.89061	0.0493794
PSENEN	2.86956	0.034288
ADAM19	2.72265	0.00694954
EGR1	2.68035	2.56829e-05
GCNT2	2.53576	0.0159409
COL1A1	2.51531	0.0573087
MAPK3	2.14411	0.042981
NFKB2	2.00724	0.0143041
PHLDB2	1.98475	0.000285776
TIMP1	1.94109	0.0157921
VEGFA	1.88262	0.00131531
WNT2B	1.87077	0.0258753
ID2	1.86969	0.0665796
SMAD7	1.80304	0.00570747
FN1	1.80229	0.01306
ITGA2	1.79472	0.00156262
JAG1	1.77327	0.0326618
IL1B	1.73617	0.0100601
HIF1A	1.66294	0.00315581
RELB	1.66253	0.0442756
FOXC1	1.65088	0.0125287
FERMT2	1.56563	0.00501828
JAK1	1.5614	0.00169856
APLF	1.56073	0.0356378
FZD6	1.54693	0.016903
APH1B	1.53899	0.0547939
PDPN	1.50196	0.0386486
SOS2	1.32815	0.0171081
NCSTN	1.30707	0.0603981
PARD6B	1.30251	0.0685058
MET	1.28138	0.0289996
ADAM17	1.27163	0.0483911

### Sheet: FC2  54 BaP 3h up
54 BaP (3 hours) upregulated EMT genes Gene.symbol	FC2	contrast2. P.Value		28 EMT genes commonly activated by SATB1 and B[a]P	26 EMT genes uniquely activated by B[a]P
FOSB	9.58429	3.34859e-05		FOSB	WNT4
WNT4	9.28678	0.000261138		FBXO32	MAP2K6
FBXO32	8.33255	2.16274e-05		LAPTM5	FGF7
LAPTM5	6.31774	0.00190372		IL13	RGCC
IL13	6.23099	0.00147556		SOX5	PIK3C2G
SOX5	6.1704	0.00871618		SULF1	FZD10
SULF1	5.53786	8.6064e-08		ABCA1	SDCBP
MAP2K6	4.83976	0.000246974		POSTN	FGF9
ABCA1	4.67497	0.00347967		NUPR1	FGFR3
POSTN	4.50177	0.0404821		EGR1	WNT10A
NUPR1	4.21029	0.000249769		CD68	VANGL2
EGR1	4.04084	9.05984e-08		COL1A1	PIK3C2B
FGF7	4.01905	0.00119357		COL5A2	PIK3R3
RGCC	3.83832	5.05555e-05		LIN7A	PIK3CA
PIK3C2G	3.72621	0.000180553		BMP7	REL
CD68	3.52448	0.0213804		GSDMB	S100A14
COL1A1	3.51742	0.00865593		APLF	TCF4
COL5A2	3.4961	0.00741645		FZD2	KLF8
LIN7A	3.48332	0.013453		GDF15	AXL
FZD10	3.46052	0.0324335		PSENEN	SMAD2
SDCBP	3.4476	1.52715e-07		GFPT2	SLC39A6
BMP7	3.37597	0.0427894		APH1B	SOS1
GSDMB	3.31107	0.00109673		FZD6	MAP2K5
FGF9	3.29606	0.0295648		SMAD7	SLC39A10
APLF	3.03916	3.737e-06		NCSTN	TGFBR1
FZD2	3.02111	0.0393582		PARD6B	ROCK2
GDF15	2.89199	0.0347089		JAK1
FGFR3	2.73637	0.000301128		PHLDB2
WNT10A	2.69612	0.0578542
PSENEN	2.59514	0.0537126
VANGL2	2.4742	0.0440396
PIK3C2B	2.45924	0.0165304
GFPT2	2.27171	0.0206687
PIK3R3	2.22374	0.066672
APH1B	2.11761	0.00102356
FZD6	2.09317	0.000176055
PIK3CA	1.92555	0.000440777
SMAD7	1.85895	0.00364236
REL	1.83571	0.000151558
S100A14	1.83078	0.000753945
TCF4	1.78745	0.00335138
KLF8	1.69899	0.00088346
NCSTN	1.62349	0.00112398
PARD6B	1.60909	0.00149845
JAK1	1.50895	0.00316742
AXL	1.49435	0.056105
SMAD2	1.4498	0.00112974
SLC39A6	1.43684	0.0136335
PHLDB2	1.36601	0.0691372
SOS1	1.35026	0.0134004
MAP2K5	1.30139	0.0215243
SLC39A10	1.29361	0.0343691
TGFBR1	1.24387	0.0627348
ROCK2	1.22735	0.0578015

### Sheet: FC3 72 BaP 3d up 
72 BaP (3 days) upregulated EMT genes Gene.symbol	FC3	contrast3.P.Value		36 BaP and SATB1 common genes	36 BaP unique genes at 3 days out of 72 genes
WNT4	39.1461	4.32061e-08		FBXO32	WNT4
FBXO32	35.2943	1.8835e-09		TNFSF10	FGF1
TNFSF10	22.4717	4.50842e-05		ABCA1	MAP2K6
ABCA1	12.3359	8.66035e-06		SOX5	GJA1
SOX5	12.3352	0.000461509		FOSB	WNT10A
FGF1	11.2696	1.14151e-06		BMP7	VANGL2
FOSB	10.3925	2.17832e-05		HBEGF	ELF3
MAP2K6	8.62643	2.33279e-06		GDF15	FZD10
BMP7	8.13986	0.000611066		IL13	EPHA4
GJA1	7.78631	0.0405509		SULF1	ERG
HBEGF	7.00233	9.28875e-05		EGR1	PIK3R3
WNT10A	6.98633	0.000220643		NUPR1	WNT9B
GDF15	6.94176	0.000175138		NFE2	PIK3C2G
IL13	6.50933	0.00122989		GFPT2	PIK3C2B
SULF1	6.43788	1.87115e-08		GSDMB	REL
EGR1	6.22399	4.9555e-10		CEMIP	AGER
NUPR1	5.65819	2.16105e-05		COL5A2	RGCC
NFE2	5.05738	0.000838899		CCN4	RAP2B
VANGL2	4.96725	0.000430694		APLF	EFNA1
ELF3	4.70221	9.40032e-07		FZD6	PIK3CA
FZD10	4.48771	0.0107988		USP27X	FGFR3
EPHA4	4.25544	0.0135837		PHLDB2	PDGFD
GFPT2	4.14746	0.000132301		NFKB2	NOTCH1
ERG	4.11455	0.00174606		PARD6B	TWIST1
GSDMB	4.04019	0.000211352		ID2	GAB1
CEMIP	3.97338	0.0661589		APH1B	TCF4
PIK3R3	3.94053	0.00162217		ITGA2	SDCBP
WNT9B	3.77313	0.0260437		HIF1A	FGFR2
COL5A2	3.55444	0.00724103		JAK1	NFKB1
PIK3C2G	3.53698	0.00030737		JAG1	FGFR1
CCN4	3.44589	0.0452614		IL1B	SLC39A6
APLF	3.44435	7.36158e-07		NCSTN	ACVR1
PIK3C2B	2.98302	0.00434078		SMAD7	SLC39A10
REL	2.8168	4.26544e-08		ADAM17	KLF8
FZD6	2.7514	2.51824e-06		MET	TCF7L2
USP27X	2.67972	0.0399012		SOS2	MAP2K5
PHLDB2	2.67653	2.27589e-06
AGER	2.34094	0.0332719
NFKB2	2.31565	0.00352638
PARD6B	2.15981	3.76666e-06
ID2	2.11646	0.0273917
RGCC	2.06604	0.0243657
RAP2B	2.02712	5.31548e-05
EFNA1	2.01825	0.00478341
PIK3CA	2.01466	0.000224255
FGFR3	1.97695	0.0126731
APH1B	1.96777	0.0033384
PDGFD	1.89477	0.00577004
NOTCH1	1.89414	0.0516329
ITGA2	1.82606	0.00120669
HIF1A	1.81223	0.000770123
JAK1	1.75099	0.000157048
TWIST1	1.73438	0.0354017
JAG1	1.67352	0.0538589
GAB1	1.67194	0.000608495
TCF4	1.64521	0.0111756
IL1B	1.64506	0.0194686
SDCBP	1.63478	0.0108774
FGFR2	1.63082	0.0630828
NFKB1	1.58973	0.000104672
NCSTN	1.58352	0.00206862
FGFR1	1.5234	0.0394498
SMAD7	1.49489	0.0586758
SLC39A6	1.45554	0.011501
ACVR1	1.42899	0.012831
SLC39A10	1.41517	0.00588736
KLF8	1.39488	0.0318174
ADAM17	1.3928	0.00820031
TCF7L2	1.38134	0.00364236
MET	1.32556	0.0143423
MAP2K5	1.26793	0.0381626
SOS2	1.23633	0.0695939

### Sheet: FC3 36 BaP unique gene function
	36 BaP unique genes at 3 days out of 72 genes	reference	Title	full gene name	key function	effects on cancer	key function	effects on cancer
1	WNT4	DOI 10.1186/s13058-016-0748-7 doi: 10.1186/s12943-020-01276-5	Sikora MJ, Jacobsen BM, Levine K, Chen J, Davidson NE, Lee AV, Alexander CM, Oesterreich S. WNT4 mediates estrogen receptor signaling and endocrine resistance in invasive lobular carcinoma cell lines. Breast Cancer Res. 2016 Sep 20;18(1):92. doi: 10.1186/s13058-016-0748-7. PMID: 27650553; PMCID: PMC5028957. Xu X, Zhang M, Xu F, Jiang S. Wnt signaling in breast cancer: biological mechanisms, chall…	Wnt Family Member 4	regulates mullerian duct development and ovarian androgen biosynthesis.	Driven by estrogen and progesterone in breast cancer. The increased expression of WNT4 in ER-positive breast tumors is consistent with the role of WNT4 in mediating hormone response in the normal mammary gland.	WNT4 functions as a critical signaling molecule that orchestrates normal female sexual development and organogenesis by regulating the balance between male and female developmental pathways.	WNT4 functions as a pro-carcinogenic factor in various cancers, promoting tumor growth, proliferation, and metastasis through both Wnt/β-catenin and non-canonical Wnt pathways.
2	FGF1	doi: 10.3390/cancers12103029 ***same referece as FGFR2	Santolla MF, Maggiolini M. The FGF/FGFR System in Breast Cancer: Oncogenic Features and Therapeutic Perspectives. Cancers (Basel). 2020 Oct 18;12(10):3029. doi: 10.3390/cancers12103029. PMID: 33081025; PMCID: PMC7603197.	Fibroblast Growth Factor 1	formation, survival, and movement (migration) of nerve cells (neurons) in several areas of in the brain	In the diet-induced obesity xenograft model (DIOX), the expansion of the adipose tissue stimulated cancer progression through the production of FGF1 by the adipocytes and the crosstalk between FGFR and ER in the nearby breast cancer cells	FGF1, binds to FGF receptors (FGFRs), and activate internal signaling patthways to regulate many biological processes, including embryonic development, tissue repair, angiogenesis (new blood vessel formation), and organogenesis.	FGF1 enhances cell proliferation, facilitates metastasis, and confers resistance to chemotherapy, making it a key factor in tumor progression and aggressiveness across various cancer types, including breast, lung, and colorectal cancers.
3	MAP2K6	doi: 10.1186/s12957-020-02026-z	Zhou X, Xiao C, Han T, Qiu S, Wang M, Chu J, Sun W, Li L, Lin L. Prognostic biomarkers related to breast cancer recurrence identified based on Logit model analysis. World J Surg Oncol. 2020 Sep 25;18(1):254. doi: 10.1186/s12957-020-02026-z. Erratum in: World J Surg Oncol. 2020 Dec 5;18(1):320. doi: 10.1186/s12957-020-02079-0. PMID: 32977823; PMCID: PMC7519567.	Mitogen-Activated Protein Kinase Kinase 6	stress-induced cell cycle arrest, transcription activation and apoptosis	verexpression of MAP2K6 predicts a worse prognosis of patients with nasopharyngeal carcinoma. MAP2K6 expression is found to be significantly upregulated in gastric cancer, colon cancer, and esophageal cancer compared with the control . But MAP2K6 gene had a low expression in breast cancer compared with control.	MAP2K6 encodes the MKK6 enzyme, which activates the p38 MAP kinase pathway in response to inflammation and stress. This pathway regulates crucial cellular processes such as cell cycle arrest, transcription, and apoptosis, influencing functions like differentiation, survival, and immune responses.	MAP2K6 (MKK6) activates the p38 MAPK pathway, regulating proliferation, apoptosis, migration, and stress responses. It is often overexpressed in cancers and linked to tumor progression, but its role is context-dependent, also contributing to radioresistance and serving as a potential therapeutic target.
4	GJA1	https://doi.org/10.1007/s12033-024-01315-2	Zhang L, Wang JB, Gao ZY, Wu X, Zhou HR. Inhibition of miR-20a-5p Suppresses Epithelial-Mesenchymal Transition of Colorectal Cancer Cells Through GJA1. Mol Biotechnol. 2024 Nov 22. doi: 10.1007/s12033-024-01315-2. Epub ahead of print. PMID: 39576559.	Gap Junction Protein Alpha 1	Forms gap junctions between cells, enabling intercellular communication	Overexpression of GJA1 can Inhibit EMT Process in Colon Cancer Cells	GJA1 encodes connexin-43, a gap junction protein essential for cell-to-cell communication, crucial for development, heart function, and tissue formation.	GJA1 acts as both a tumor suppressor by inhibiting cell proliferation and invasion, and a tumor promoter by enhancing cell migration and promoting resistance to therapy.
5	WNT10A	https://doi.org/10.3389/fonc.2022.871788	Sun X, Fang J, Ye F, Zhang S, Huang H, Hou J, Wang T. Diffuse Large B-Cell Lymphoma Promotes Endothelial-to-Mesenchymal Transition via WNT10A/Beta-Catenin/Snail Signaling. Front Oncol. 2022 Apr 12;12:871788. doi: 10.3389/fonc.2022.871788. PMID: 35494062; PMCID: PMC9039659.	Wnt Family Member 10A	help develop and maintain tissues that come from the ectoderm, an embryonic cell layer	WNT10A was exceptionally overexpressed in DLBCL (Diffuse large B-cell lymphoma) and played a pivotal role in DLBCL-induced angiogenesis and EndMT.	WNT10A is essential for ectodermal tissue development and functions within the canonical Wnt/β-catenin signaling pathway, which regulates cell growth and differentiation.	WNT10A acts as an oncogene in several cancers, promoting tumor growth by activating the Wnt/β-catenin signaling pathway, which drives cancer cell proliferation, migration, and invasion.
6	VANGL2	DOI: 10.1038/ncomms10318	Puvirajesinghe TM, Bertucci F, Jain A, Scerbo P, Belotti E, Audebert S, Sebbagh M, Lopez M, Brech A, Finetti P, Charafe-Jauffret E, Chaffanet M, Castellano R, Restouin A, Marchetto S, Collette Y, Gonçalvès A, Macara I, Birnbaum D, Kodjabachian L, Johansen T, Borg JP. Identification of p62/SQSTM1 as a component of non-canonical Wnt VANGL2-JNK signalling in breast cancer. Nat Commun. 2016 Jan 12;7:…	VANGL Planar Cell Polarity Protein 2	helps align individual cells and multicellular clusters within an epithelial sheet.	the non-canonical Wnt/PCP VANGL2 gene is linked to a basal signature and is overexpressed in breast cancers with poor prognosis. VANGL2, a core Wnt/PCP component, participates in the growth of breast cancer cells.	VANGL2 functions as a core component of the Planar Cell Polarity (PCP) signaling pathway, which directs cells to polarize and orient themselves in a consistent direction within an epithelial layer.	VANGL2 promotes cancer progression by enhancing tumor cell migration, invasion, proliferation, and self-renewal, particularly in aggressive basal-like breast cancers and rhabdomyosarcoma.
7	ELF3	https://doi.org/10.7554/eLife.89573.1	Jiadong, Z., Albert, Z. X., Li, H., Yujie, M., Jun, Z., Zhanzhan, X., Mei, Z., Qinjian, S., Yuntao, X., Jiadong, W. (2023) Replication stress inducing ELF3 upregulation promotes BRCA1-deficient breast tumorigenesis in luminal progenitors eLife 12:RP89573 https://doi.org/10.7554/eLife.89573.1	E74 Like ETS Transcription Factor 3	Enables DNA-binding transcription activator activity, RNA polymerase II-specific and sequence-specific double-stranded DNA binding activity. Involved in inflammatory response; negative regulation of transcription, DNA-templated; and positive regulation of transcription by RNA polymerase II.	In breast cancers, ELF3 shows high expression (10), plays an oncogenic role by promoting EMT (11) and forms a positive feedback loop with Her2 to maintain the transformation phenotype of Her2+ breast cancers	ELF3 regulates gene expression and participating in various biological processes, including epithelial development, differentiation, and immune responses.	ELF3 acts as both an oncogene and a tumor suppressor, depending on the specific cancer type. It promotes or inhibits cancer development by regulating processes like epithelial-mesenchymal transition (EMT), cell growth, and metastasis.
8	FZD10	DOI: 10.1038/ncomms6406	Gong C, Qu S, Lv XB, Liu B, Tan W, Nie Y, Su F, Liu Q, Yao H, Song E. BRMS1L suppresses breast cancer metastasis by inducing epigenetic silence of FZD10. Nat Commun. 2014 Nov 19;5:5406. doi: 10.1038/ncomms6406. PMID: 25406648.	Frizzled Class Receptor 10	regulates cell proliferation	FZD10 overexpression in breast cancer cells due to reduced BRMS1L level leads to aberrant activation of canonical Wnt signalling and thus induces EMT in these cells	FZD10 functions as a receptor in the Wnt signaling pathway. This pathway is crucial for many cellular processes, including development, cell proliferation, differentiation, and migration.	FZD10 functions as a tumor promoter and contributes to cancer progression by activating the Wnt/β-catenin pathway and other signaling cascades, leading to increased cancer stem cell expansion, proliferation, metastasis, and resistance to therapies.
9	EPHA4	DOI:10.1038/s41598-017-14549-9	Hachim IY, Villatoro M, Canaff L, Hachim MY, Boudreault J, Haiub H, Ali S, Lebrun JJ. Transforming Growth Factor-beta Regulation of Ephrin Type-A Receptor 4 Signaling in Breast Cancer Cellular Migration. Sci Rep. 2017 Nov 3;7(1):14976. doi: 10.1038/s41598-017-14549-9. Erratum in: Sci Rep. 2022 Dec 14;12(1):21613. doi: 10.1038/s41598-022-24542-6. PMID: 29101386; PMCID: PMC5670207.	EPH Receptor A4	plays a role in central nervous system vascular formation and guidance during development and an additional role in blood-brain barrier repair	a role for EphA2 receptors in breast cancer metastasis, where it can promote cancer cell migration by co-operating with oncogenic pathways.	EPHA4 gene provides instructions for making EphA4, a receptor tyrosine kinase that guides cell movement, migration, and adhesion.	EPHA4 promotes tumor progression, increasing cell proliferation, migration, and invasion by regulating cell signaling pathways like FGFR and through interactions with matrix metalloproteinases (MMPs) and epithelial-cadherin.
10	ERG	doi: 10.3390/ijms23094772	Khosh Kish E, Choudhry M, Gamallat Y, Buharideen SM, D D, Bismar TA. The Expression of Proto-Oncogene ETS-Related Gene (ERG) Plays a Central Role in the Oncogenic Mechanism Involved in the Development and Progression of Prostate Cancer. Int J Mol Sci. 2022 Apr 26;23(9):4772. doi: 10.3390/ijms23094772. PMID: 35563163; PMCID: PMC9105369.	ETS Transcription Factor ERG	a transcriptional regulator. Genes in the ETS family regulate embryonic development.	miR-221 is actually downregulated in patients with more aggressive Pca (prostate cancer) with TMPRSS2-ERG gene fusion. miR-221 has been known to be overexpressed in various tumors such as bladder and breast cancer.	ERG, function is lineage-specific, acting as a key regulator of genes in vascular and hematopoietic systems.	ERG promotes cancer development and progression by modulating cell signaling pathways, including the WNT pathway, as well as influencing DNA damage, inflammatory responses, and epigenetic control.
11	PIK3R3	doi: 10.1186/s12885-022-09807-7	Sohn, E.J. PIK3R3, a regulatory subunit of PI3K, modulates ovarian cancer stem cells and ovarian cancer development and progression by integrative analysis. BMC Cancer 22, 708 (2022). https://doi.org/10.1186/s12885-022-09807-7	Phosphoinositide-3-Kinase Regulatory Subunit 3	regulating cell proliferation, survival, and tumor growth by modulating PI3K activity	PIK3R3 is involved in inflammation, cell proliferation, and tumor growth; it induces epithelial–mesenchymal transition (EMT) and promotes metastasis in colorectal cancer and prostate cancer cells. overexpressed in ovarian cancer cells	PIK3R3 functions as controlling cell growth, proliferation, differentiation, metabolism, and survival.	PIK3R3 functions as promoting tumor development, metastasis, and resistance to chemotherapy by inducing epithelial-mesenchymal transition (EMT), inhibiting cellular senescence, and boosting cell proliferation.
12	WNT9B	https://doi.org/10.1038/labinvest.2015.140	Lee Y, Lee JK, Ahn SH, Lee J, Nam DH. WNT signaling in glioblastoma and therapeutic opportunities. Lab Invest. 2016 Feb;96(2):137-50. doi: 10.1038/labinvest.2015.140. Epub 2015 Dec 7. PMID: 26641068.	Wnt Family Member 9B	the development of the mammalian urogenital system	Radioresistant GBM (Glioblastoma) cells expressed high levels of WNT signaling-related genes, such as WISP1, FZD1, LEF1, TCF4, WNT9B, and AXIN2.	WNT9B functions as a secreted signaling molecule essential for the development of the mammalian urogenital system, particularly the kidneys and female reproductive tract.	WNT9B gene mutation can be inherited and significantly increases a man's risk of developing prostate cancer.
13	PIK3C2G	doi: 10.1186/s12943-023-01827-6	Glaviano A, Foo ASC, Lam HY, Yap KCH, Jacot W, Jones RH, Eng H, Nair MG, Makvandi P, Geoerger B, Kulke MH, Baird RD, Prabhu JS, Carbone D, Pecoraro C, Teh DBL, Sethi G, Cavalieri V, Lin KH, Javidi-Sharifi NR, Toska E, Davids MS, Brown JR, Diana P, Stebbing J, Fruman DA, Kumar AP. PI3K/AKT/mTOR signaling transduction pathway and targeted therapies in cancer. Mol Cancer. 2023 Aug 18;22(1):138. doi:…	Phosphatidylinositol-4-Phosphate 3-Kinase Catalytic Subunit Type 2 Gamma	regulate various cellular processes like cell proliferation, migration, survival, and intracellular protein trafficking by phosphorylating phospholipids on the cell membrane	Oesophageal squamous cell carcinoma present genetic alterations of PI3K family genes and PTEN, especially somatic mutations of PIK3CA, PIK3CG, PIK3C2A, and PIK3C2G. Furthermore, mutations in PAM pathway genes such as PIK3CA, PIK3CG, PIK3C2G, PIK3C3, PIK3R1, and PIK3R2 are often detected in poorly differentiated thyroid cancer and anaplastic thyroid cancer	PIK3C2G regulates cell proliferation, migration, survival and protein trafficking in intracellular signaling pathways.	PIK3C2G acts as both an oncogene and a tumor suppressor, depending on the specific cancer type. Its loss can foster tumor development in some cancers, while its inactivation or suppression might inhibit it in others.
14	PIK3C2B	doi: https://doi.org/10.1101/363721	Pomar, S. C., Borgström, A., Arcaro, A., Charles, RP. (2018). PIK3C2B promotes epithelial to mesenchymal transition and EGFR inhibitors insensitivity in epidermal squamous cell carcinoma. bioRxiv 363721; doi: https://doi.org/10.1101/363721	Phosphatidylinositol-4-Phosphate 3-Kinase Catalytic Subunit Type 2 Beta	plays a role in cell signaling pathways related to cell proliferation, survival, migration, and intracellular trafficking	PI3KC2β is the isoform of the class II of PI3Ks that has the most documented implication in cancer development. Its overexpression at the protein and mRNA level in a variety of human tumors, and the promising effects of PI3KC2β inhibition observed in leukemia, brain and neuroendocrine tumors, are a few of the observations that support this hypothesis. Recent studies have observed a correlation be…	PIK3C2B produces signaling lipids regulating cell proliferation, survival, migration, and intracellular protein trafficking.	PIK3C2B promotes breast cancer progression by enhancing cell migration and metastasis through cytoskeletal and adhesion regulation.
15	REL	doi: 10.1186/s12964-020-00613-x	Wang M, Zhang Y, Xu Z, Qian P, Sun W, Wang X, Jian Z, Xia T, Xu Y, Tang J. RelB sustains endocrine resistant malignancy: an insight of noncanonical NF-κB pathway into breast Cancer progression. Cell Commun Signal. 2020 Aug 17;18(1):128. doi: 10.1186/s12964-020-00613-x. PMID: 32807176; PMCID: PMC7430126.	REL Proto-Oncogene, NF-KB Subunit	regulating immune responses, particularly B and T cell function, by controlling the expression of genes involved in inflammation, cell survival, and differentiation	RelB has been implicated in cancer progression, particularly in sex hormone-related cancers including BCa, prostate cancer (PCa) and cervical cancer.	REL functions as encoding the c-Rel protein which regulates genes involved in the immune response, particularly in B-cell and T-cell function, differentiation, and survival.	REL is amplified or mutated, leading to aberrant NF-κB signaling that favors tumor growth, influences resistance to apoptosis and chemotherapy, and promotes the formation of immunosuppressive cells.
16	AGER	https://doi.org/10.1038/s41388-023-02778-4	Pujals M, Mayans C, Bellio C, Méndez O, Greco E, Fasani R, Alemany-Chavarria M, Zamora E, Padilla L, Mitjans F, Nuciforo P, Canals F, Nonell L, Abad M, Saura C, Tabernero J, Villanueva J. RAGE/SNAIL1 signaling drives epithelial-mesenchymal plasticity in metastatic triple-negative breast cancer. Oncogene. 2023 Aug;42(35):2610-2628. doi: 10.1038/s41388-023-02778-4. Epub 2023 Jul 19. PMID: 37468678.	Advanced Glycosylation End-Product Specific Receptor	a key player in the inflammatory response to damaged proteins associated with aging and disease states	RAGE/SNAIL1 signaling drives EMT in metastatic triple-negative breast cancer.	AGER binds various molecules, including advanced glycation end products (AGEs), S100 proteins, and high-mobility group protein B1 (HMGB1), to signal cellular stress and initiate pro-inflammatory responses.	AGER functions are varies by cancer type; it promotes tumor, enhancing proliferation, migration, and inhibiting apoptosis in some cancers like cervical and ovarian cancers.
17	RGCC	doi: 10.1186/s13046-023-02928-2	Cheng S, Wan X, Yang L, Qin Y, Chen S, Liu Y, Sun Y, Qiu Y, Huang L, Qin Q, Cui X, Wu M, Liu M. RGCC-mediated PLK1 activity drives breast cancer lung metastasis by phosphorylating AMPKα2 to activate oxidative phosphorylation and fatty acid oxidation. J Exp Clin Cancer Res. 2023 Dec 15;42(1):342. doi: 10.1186/s13046-023-02928-2. PMID: 38102722; PMCID: PMC10722681.	Regulator Of Cell Cycle	regulate cell cycle progression by controlling the activity of cell cycle-specific kinases	RGCC overexpression is significantly associated with lung-specific metastasis of TNBC	RGCC regulates the cell cycle, influencing the progression through different phases of cell division.	RGCC regulates the cell cycle and influencing mitochondrial metabolism to promote tumor survival and metastasis.
18	RAP2B	DOI: 10.1038/srep12363	Di J, Huang H, Qu D, Tang J, Cao W, Lu Z, Cheng Q, Yang J, Bai J, Zhang Y, Zheng J. Rap2B promotes proliferation, migration, and invasion of human breast cancer through calcium-related ERK1/2 signaling pathway. Sci Rep. 2015 Jul 23;5:12363. doi: 10.1038/srep12363. PMID: 26201295; PMCID: PMC4512009.	RAP2B, Member Of RAS Oncogene Family	plays a role in cell processes like proliferation, migration, and invasion, often implicated in cancer development by promoting tumor cell growth and movement.	In breast cancer, Rap2B is a ras-related GTP-binding protein that promotes breast cancer cell proliferation, migration, and invasion through the calcium-related ERK1/2 signaling pathway.	RAP2B functions in cell signaling, cell cycle control, and regulating cell migration, invasion and normal cellular functions such as cytoskeletal rearrangements and platelet activation.	The RAP2B promotes cancer growth and spread (tumorigenesis and progression) by supporting cell proliferation, migration, and invasion.
19	EFNA1	https://doi.org/10.1016/j.biopha.2020.110567 doi: 10.12688/f1000research.22689.2	Hao Y, Li G. Role of EFNA1 in tumorigenesis and prospects for cancer therapy. Biomed Pharmacother. 2020 Oct;130:110567. doi: 10.1016/j.biopha.2020.110567. Epub 2020 Jul 31. PMID: 32745910. Shiuan E, Inala A, Wang S, Song W, Youngblood V, Chen J, Brantley-Sieders DM. Host deficiency in ephrin-A1 inhibits breast cancer metastasis. F1000Res. 2020 Mar 30;9:217. doi: 10.12688/f1000research.22689.2. PM…	Ephrin A1	primarily functions as a cell signaling molecule by acting as a ligand that binds to EphA receptors, playing a crucial role in various biological processes including angiogenesis, cell adhesion, and particularly, tumor development and progression.	Unknown for EMT. It can be considered to indirectly promote EMT in breast cancer.	EFNA1encodes ephrin-A1 that acts as a ligand for Eph receptor tyrosine kinases and this interaction mediates crucial functions in normal development, including neuronal migration, vascular remodeling, and cell adhesion, by triggering bidirectional signaling pathways.	EFNA1 functions depends on the cell type and context. It promotes tumor growth and metastasis by increasing angiogenesis and cell invasion or suppressing these processes through a negative feedback loop with EphA2.
20	PIK3CA	https://doi.org/10.1016/j.tranon.2024.102140	Mallick S, Duttaroy AK, Dutta S. The PIK3CA gene and its pivotal role in tumor tropism of triple-negative breast cancer. Transl Oncol. 2024 Dec;50:102140. doi: 10.1016/j.tranon.2024.102140. Epub 2024 Oct 5. PMID: 39369580; PMCID: PMC11491976.	Phosphatidylinositol-4,5-Bisphosphate 3-Kinase Catalytic Subunit Alpha	regulates various cellular functions including cell growth, division, survival, migration, and protein production by phosphorylating specific signaling molecules within the cell.	PIK3CA is the most frequently mutated gene in breast cancer and can influence aggressive behavior and tumor tropism.	PIK3CA regulate cell growth, division, movement, survival, and metabolism in signaling pathways within cells.	PIK3CA mutations leads to uncontrolled cell proliferation, enhanced cell survival and resistance to apoptosis, and promotes cell migration, invasion, and metastasis.
21	FGFR3	doi: 10.1186/s12964-019-0486-4	Chew NJ, Nguyen EV, Su SP, Novy K, Chan HC, Nguyen LK, Luu J, Simpson KJ, Lee RS, Daly RJ. FGFR3 signaling and function in triple negative breast cancer. Cell Commun Signal. 2020 Jan 27;18(1):13. doi: 10.1186/s12964-019-0486-4. PMID: 31987043; PMCID: PMC6986078.	Fibroblast Growth Factor Receptor 3	regulating bone growth and development.	FGFR3 activation in some triple-negative breast cancer (TNBC) cell lines, suggesting that FGFR3 may be a potential therapeutic target.	FGFR3 acts as a cell-surface receptor involved in regulating cell growth, differentiation, and development, particularly in bone formation and the development of the inner ear.	FGFR3 promotes tumor growth and survival, but it depends on the cancer type. Aberrant activation of the FGFR3 protein, either through mutations or fusions with other genes, can lead to uncontrolled cell division and survival.
22	PDGFD	doi: 10.1158/1078-0432.CCR-10-2456	Liu J, Liao S, Huang Y, Samuel R, Shi T, Naxerova K, Huang P, Kamoun W, Jain RK, Fukumura D, Xu L. PDGF-D improves drug delivery and efficacy via vascular normalization, but promotes lymphatic metastasis by activating CXCR4 in breast cancer. Clin Cancer Res. 2011 Jun 1;17(11):3638-48. doi: 10.1158/1078-0432.CCR-10-2456. Epub 2011 Apr 1. PMID: 21459800; PMCID: PMC3107920.	Platelet Derived Growth Factor D	plays a crucial role in cell growth, proliferation, migration, and differentiation	Overexpression of PDGF-D promoted tumor growth and lymph node metastasis through increased proliferation, decreased apoptosis and induction of CXCR4 expression.	PDGFD promotes cell growth, migration, and survival, particularly in cells of mesenchymal origin like fibroblasts. It supports wound healing and angiogenesis (blood vessel formation).	PDGFD promotes cancer progression by increasing cell proliferation, migration, invasion, and angiogenesis through the PDGFRβ pathway. Overexpression of PDGFD in tumors accelerates tumor growth, metastasis and influences epithelial-mesenchymal transition (EMT), a process that helps cancer cells spread, by activating the Notch1/Twist1 pathway.
23	NOTCH1	DOI 10.1186/s12943-015-0295-3	Shao S, Zhao X, Zhang X, Luo M, Zuo X, Huang S, Wang Y, Gu S, Zhao X. Notch1 signaling regulates the epithelial-mesenchymal transition and invasion of breast cancer in a Slug-dependent manner. Mol Cancer. 2015 Feb 3;14(1):28. doi: 10.1186/s12943-015-0295-3. PMID: 25645291; PMCID: PMC4322803.	eurogenic locus notch homolog protein 1	regulating cell fate determination, controlling cell growth and division (proliferation), maturation (differentiation), and cell death (apoptosis) during embryonic development and in adult tissues by sending signals based on interactions with specific ligand proteins	Notch1 knockdown in breast cancer cells suppressed the EMT process, tumor growth, migration, and invasion using in vitro and in vivo models.	NOTCH1 controls how cells specialize into different types and functions. NOTCH1 signaling regulates cell growth, division, maturation, and self-destruction (apoptosis).	NOTCH1 aberrant activation promotes breast cancer progression by increasing proliferation, maintaining cancer stem cells, inducing angiogenesis, promoting metastasis, and conferring chemoresistance. NOTCH1 signaling is linked to aggressive subtypes like triple-negative breast cancer (TNBC).
24	TWIST1	doi: 10.1038/onc.2016.286	Xu Y, Qin L, Sun T, Wu H, He T, Yang Z, Mo Q, Liao L, Xu J. Twist1 promotes breast cancer invasion and metastasis by silencing Foxa1 expression. Oncogene. 2017 Feb 23;36(8):1157-1166. doi: 10.1038/onc.2016.286. Epub 2016 Aug 15. PMID: 27524420; PMCID: PMC5311074.	Twist Family BHLH Transcription actor 1	regulating the expression of genes involved in processes like mesoderm specification, cranial suture closure, limb development, and neural tube closure	wist1 expression is associated with basal-like breast cancer (BLBC) with poor prognosis due to its role in promoting epithelial-to-mesenchymal transition (EMT), invasiveness and metastasis.	TWIST1 is involved in embryonic development by regulating cranial suture closure, neural tube closure, and limb development.	TWIST1 promotes tumor invasion, metastasis, and cancer stemness by regulating epithelial-mesenchymal transition (EMT) and angiogenesis.
25	GAB1	https://doi.org/10.1186/s13046-019-1025-2	Wang X, Peng J, Yang Z, Zhou PJ, An N, Wei L, Zhu HH, Lu J, Fang YX, Gao WQ. Elevated expression of Gab1 promotes breast cancer metastasis by dissociating the PAR complex. J Exp Clin Cancer Res. 2019 Jan 21;38(1):27. doi: 10.1186/s13046-019-1025-2. PMID: 30665442; PMCID: PMC6341703.	GRB2 Associated Binding Protein 1	cell proliferation and tumorigenesis by amplifying positive interactions between survival and mitogenic pathways.	Elevated expression of GAB1 is positively associated with metastasis in HER2 and TNBC subtypes of breast cancer.	GAB1 supports cell growth, proliferation, migration, survival, and differentiation, and it is essential for normal development, including muscle formation and placental development.	GAB1 promotes tumor cell proliferation, migration, invasion, and angiogenesis, and contributes to therapy resistance. It functions by integrating signals from growth factor receptors, particularly EGFR and c-Met, to activate key signaling pathways like the PI3K/AKT and MAPK pathways.
26	TCF4	doi: 10.1158/1541-7786.MCR-20-0532	Addison JB, Voronkova MA, Fugett JH, Lin CC, Linville NC, Trinh B, Livengood RH, Smolkin MB, Schaller MD, Ruppert JM, Pugacheva EN, Creighton CJ, Ivanov AV. Functional Hierarchy and Cooperation of EMT Master Transcription Factors in Breast Cancer Metastasis. Mol Cancer Res. 2021 May;19(5):784-798. doi: 10.1158/1541-7786.MCR-20-0532. Epub 2021 Jan 26. PMID: 33500360; PMCID: PMC8137545.	Transcription Factor 4	cell differentiation	TCF4 is a master EMT transcription factor and a member of the bHLH family that can induce EMT when overexpressed in epithelial cells. The TCF4 regulates ZEB1, an EMT-activator, and osteopontin (OPN) expression and cell invasion may be dependent on WNT signaling activity.	TCF4 controls cell differentiation, nervous system development, and cell fate.	High levels of TCF4 expression correlate with shorter survival by promoting cell proliferation and regulating the expression of genes related to cell identity and survival through the TCF4/β-catenin pathway.
27	SDCBP	DOI: 10.18632/oncotarget.13373	Menezes ME, Shen XN, Das SK, Emdad L, Sarkar D, Fisher PB. MDA-9/Syntenin (SDCBP) modulates small GTPases RhoA and Cdc42 via transforming growth factor β1 to enhance epithelial-mesenchymal transition in breast cancer. Oncotarget. 2016 Dec 6;7(49):80175-80189. doi: 10.18632/oncotarget.13373. PMID: 27863394; PMCID: PMC5348312.	Syndecan Binding Protein	crucial for cell adhesion, migration, and signal transduction, primarily functioning	SDCBP expression is elevated in breast cancer patient samples as well as cultured breast cancer cells.	SDCBP provides instructions for producing syntenin-1, a protein that acts as an adaptor in key cellular processes such as exosome biogenesis, membrane trafficking, and cell division.	SDCBP promotes tumor progression, invasion, metastasis, and chemoresistance by regulating key cellular processes such as extracellular vesicle formation, activation of signaling pathways, and modulation of the tumor microenvironment.
28	FGFR2	doi: 10.3390/cancers12103029	Santolla MF, Maggiolini M. The FGF/FGFR System in Breast Cancer: Oncogenic Features and Therapeutic Perspectives. Cancers (Basel). 2020 Oct 18;12(10):3029. doi: 10.3390/cancers12103029. PMID: 33081025; PMCID: PMC7603197.	Fibroblast Growth Factor Receptor 2	playing a crucial role in processes like wound healing, skin development, and tissue repair by promoting epithelial cell growth and migration.	The FGF7/FGFR2 axis can drive tamoxifen resistance in breast cancer cells. FGFR2 activation counteracts the effect of tamoxifen on ER stabilization.	FGFR2 is involved in embryonic development and tissue repair, including bone and blood vessel formation. When activated by growth factors, the FGFR2 protein triggers signals inside the cell that control cell growth, division, and specialization (differentiation).	FGFR2 promotes tumor growth by becoming overactive due to amplification, mutation, or translocation, which leads to uncontrolled cell proliferation, enhanced survival, and the formation of new blood vessels.
29	NFKB1	DOI 10.1038/s41389-018-0101-3	Kim GC, Kwon HK, Lee CG, Verma R, Rudra D, Kim T, Kang K, Nam JH, Kim Y, Im SH. Upregulation of Ets1 expression by NFATc2 and NFKB1/RELA promotes breast cancer cell invasiveness. Oncogenesis. 2018 Nov 23;7(11):91. doi: 10.1038/s41389-018-0101-3. PMID: 30467308; PMCID: PMC6250664.	Nuclear Factor Kappa B Subunit 1	in controlling inflammation by regulating the expression of pro-inflammatory genes when activated.	NF-κB and NFATc2 bind to a core-regulatory element (CRE) in the Ets1 promoter region. This binding trans-activates Ets1 transcription, which mediates migration and invasion of breast cancer cells.	NFKB1 regulates immune and inflammatory responses by binding to DNA and controlling gene expression.	NFKB1 encodes the p105 protein, which is processed into the p50 NF-κB subunit. Activated by inflammation, this NF-κB pathway promotes cancer cell proliferation, prevents apoptosis, and supports metastasis through angiogenesis.
30	FGFR1	doi: 10.18632/oncotarget.13117	Brown WS, Akhand SS, Wendt MK. FGFR signaling maintains a drug persistent cell population following epithelial-mesenchymal transition. Oncotarget. 2016 Dec 13;7(50):83424-83436. doi: 10.18632/oncotarget.13117. PMID: 27825137; PMCID: PMC5347779.	Fibroblast Growth Factor Receptor 1	in cell growth, division, maturation, and development of various body parts.	FGFR1 expression increases during TGF-β-induced EMT and plays a critical role in metastatic tumor growth.	FGFR1 fuctions as fibroblast growth factor receptor which supports cell division, growth, maturation, and the formation of blood vessels and bones. When fibroblast growth factors (FGFs) bind to the FGFR1 protein, they trigger signals within the cell that affect its function and behavior, influencing development and tissue repair.	Overactivity of FGFR1 due to mutations, amplification, or other genetic changes leads to uncontrolled cell proliferation, increased invasiveness, and resistance to therapy.
31	SLC39A6	doi: 10.1007/s10549-021-06336-y	Althobiti M, El-Sharawy KA, Joseph C, Aleskandarany M, Toss MS, Green AR, Rakha EA. Oestrogen-regulated protein SLC39A6: a biomarker of good prognosis in luminal breast cancer. Breast Cancer Res Treat. 2021 Oct;189(3):621-630. doi: 10.1007/s10549-021-06336-y. Epub 2021 Aug 28. PMID: 34453638; PMCID: PMC8505289.	Solute Carrier Family 39 Member 6	regulates the influx of zinc ions from the extracellular space into the cell, thereby maintaining zinc homeostasis within the cell.	In triple negative breast cancer, expression of the cell surface zinc transporter SLC39A6 is an indicator of poor prognosis and therapy failure. Snail reduces the expression of genes related to cell adhesion, which is important for the transformation of epithelial cells into mesenchymal cells.	SLC39A6 (also known as LIV-1 or ZIP6) functions as a zinc transporter.	SLC39A6 overexpression promotes tumor growth, metastasis, and aggressiveness by increasing intracellular zinc levels and activating key signaling pathways like PI3K.
32	ACVR1	doi: 10.5732/cjc.011.10226	Wang Y, Zhou BP. Epithelial-mesenchymal transition in breast cancer progression and metastasis. Chin J Cancer. 2011 Sep;30(9):603-11. doi: 10.5732/cjc.011.10226. PMID: 21880181; PMCID: PMC3702729.	Activin A Receptor Type 1	which regulates bone and muscle development, particularly in the process of cartilage replacement by bone (ossification).	Mutant forms of ACVR1 can increase STAT3 signaling, and abnormal ACVR1 receptor activity can make cells grow and divide uncontrollably, leading to cancer.	ACVR1 is a cell surface receptor involved in bone and muscle development.	ACVR1 overexpression activates the Wnt/β-catenin signaling pathway to promote tumor progression.
33	SLC39A10	doi: 10.1042/BCJ20160388	Taylor KM, Muraina IA, Brethour D, Schmitt-Ulms G, Nimmanon T, Ziliotto S, Kille P, Hogstrand C. Zinc transporter ZIP10 forms a heteromer with ZIP6 which regulates embryonic development and cell migration. Biochem J. 2016 Aug 15;473(16):2531-44. doi: 10.1042/BCJ20160388. Epub 2016 Jun 7. PMID: 27274087; PMCID: PMC4980808.	Solute Carrier Family 39 Member 10	regulates zinc level within cells, impacting B-cell development and function.	The SLC39A10 gene can stimulate cells to undergo EMT by down-regulating CDH1 and inactivating GSK-3.	SLC39A10 (also known as ZIP10) regulates intracellular zinc homeostasis and supports B-cell development, hematopoietic stem cell survival, epidermal development, and the immune response.	SLC39A10 increases zinc influx and leads to activate oncogenic pathways such as the PI3K/AKT and MAPK/ERK pathways, which drive cell proliferation and survival.
34	KLF8	DOI 10.3389/fonc.2023.1141834	Le Minh G, Esquea EM, Dhameliya TT, Merzy J, Lee MH, Ball LE, Reginato MJ. Kruppel-like factor 8 regulates triple negative breast cancer stem cell-like activity. Front Oncol. 2023 Apr 19;13:1141834. doi: 10.3389/fonc.2023.1141834. PMID: 37152043; PMCID: PMC10155275.	Kruppel-like factor 8	primarily functions with a significant role in cancer progression by influencing tumorigenesis, invasion, and metastasis through its ability to regulate multiple target genes depending on the cellular context; it is often found overexpressed in several types of human cancers.	Suppresses E-cadherin, activates MMP9 and upregulates CXCR4. KLF8 levels are associated with chemoresistance in TNBC patients and overexpression in breast cancer cells increased paclitaxel resistance.	KLF8 regulates the cell cycle, cell proliferation, and differentiation.	KLF8 promotes tumor growth and metastasis by activating pro-cancer genes and repressing tumor suppressor genes like E-cadherin. It contributes to cancer stem cell maintenance, drug resistance, and DNA repair, playing a critical role in cancers such as breast, lung, and colorectal cancer.
35	TCF7L2	https://doi.org/10.1038/s41419-020-02905-z	Karve K, Netherton S, Deng L, Bonni A, Bonni S. Regulation of epithelial-mesenchymal transition and organoid morphogenesis by a novel TGFβ-TCF7L2 isoform-specific signaling pathway. Cell Death Dis. 2020 Aug 25;11(8):704. doi: 10.1038/s41419-020-02905-z. PMID: 32843642; PMCID: PMC7447769.	Transcription Factor 7 Like 2	a key regulator of insulin production and glucose homeostasis.	Different isoforms of TCF7L2 have different functions in regulating EMT. E-isoforms suppress EMT. M or S isoforms promote EMT.	TCF7L2 regulates cell proliferation, differentiation, and development through the Wnt/β-catenin signaling pathway.	TCF7L2 acts as a tumor promoter by activating Wnt signaling and influencing cell proliferation, metastasis, and metabolic pathways in some cancers like gastric and colorectal cancers.
36	MAP2K5	doi: 10.18632/oncoscience.535	Matossian MD, Hoang VT, Burks HE, La J, Elliott S, Brock C, Rusch DB, Buechlein A, Nephew KP, Bhatt A, Cavanaugh JE, Flaherty PT, Collins-Burow BM, Burow ME. Constitutive activation of MEK5 promotes a mesenchymal and migratory cell phenotype in triple negative breast cancer. Oncoscience. 2021 May 18;8:64-71. doi: 10.18632/oncoscience.535. PMID: 34026925; PMCID: PMC8131078.	Mitogen-Activated Protein Kinase Kinase 5	in cell proliferation, muscle cell differentiation, and protecting cells from stress-induced apoptosis.	Stat3 transcriptionally upregulates MEK5, which can increase EMT and metastasis. Increased MEK5 expression is associated with reduced patient survival probability in breast cancer.	MAP2K5 regulates diverse cellular processes including cell proliferation, muscle cell differentiation, heart development, angiogenesis, and neuronal survival in MAPK/ERK5 signaling cascade.	MAP2K5 regulates the MEK5/ERK5 pathway, which is involved in cell proliferation, invasion, and metastasis through processes like epithelial-mesenchymal transition (EMT).

### Sheet: 36 up BaP 3h  on SATB1 FC4
BaP upregulated genes (3hrs) in SATB1-expressingcells Gene.symbol	FC4	contrast4. P.Value
COL3A1	9.17784	0.00313903
COL1A2	6.9654	0.0130703
FGF7	5.10439	0.00059903
GJA1	4.94808	0.030881
SPARC	4.85177	0.0238634
POSTN	4.73882	0.00548362
FGFR3	4.61332	2.16241e-05
IGFBP3	4.39583	0.0170953
PRRX1	3.62075	0.046508
COL1A1	3.1682	0.00316135
BMP4	2.9415	0.0490078
MGP	2.87824	0.0582917
NOTCH3	2.74957	0.01973
PIK3C2B	2.56399	0.0167138
VANGL2	2.46316	0.0629771
PIK3R1	2.23562	0.00469818
PIK3C2G	2.23173	0.0130781
EDN1	2.13277	0.00898737
COL5A2	1.96241	0.0579867
APLF	1.93888	0.0013361
MSX2	1.82304	0.058679
ADAM15	1.78551	0.0211398
FAM83D	1.71247	0.00384283
KLF8	1.69017	0.00129288
SDCBP	1.61359	0.0119564
EGFR	1.60558	0.00020781
NCSTN	1.42819	0.0106971
EPB41L5	1.42607	0.0311148
SLC39A6	1.39369	0.0233339
S100A14	1.39221	0.0480569
TGFBR1	1.31982	0.0208488
PIK3R4	1.31877	0.0544492
PARD6B	1.31118	0.0487322
SOS1	1.30748	0.0275301
APC	1.25543	0.0228621
EZH2	1.22983	0.0635615

### Sheet: 26 up BaP3d on SATB1 FC5
BaP upregulated genes (3 days) in SATB1-expressingcells Gene.symbol	FC5	contrast5. P.Value
IL6	16.8338	3.00168e-06
ADAMTS5	4.22157	0.0578553
GDF15	3.13238	0.00189838
BMP4	3.10469	0.0408303
PIK3R3	2.83681	0.0248969
SOX5	2.82141	0.0356523
WNT5A	2.7729	0.0319981
COL1A1	2.37927	0.0241199
COL5A2	2.0905	0.0406203
FBXO32	1.93238	0.03572
NUPR1	1.92602	0.0202091
VEGFA	1.82099	0.00103548
APLF	1.73787	0.00673189
PARD6B	1.70704	0.000364442
EFNA1	1.69016	0.0286182
GFPT2	1.67847	0.0581001
PDGFD	1.65896	0.035026
REL	1.57063	0.002895
SDCBP	1.50006	0.0316556
FZD3	1.48232	0.0222044
NCSTN	1.41675	0.0134068
NFKB1	1.40589	0.00233413
GAB1	1.39764	0.0197843
RAP2B	1.39101	0.0382296
QKI	1.37076	0.0299115
PAWR	1.23739	0.0565805
